# Season of transmission of Ross River/Barmah Forest Virus and *Mycobacterium ulcerans* closely align in southeastern Australia, supporting mosquitoes as the vector of Buruli ulcer

**DOI:** 10.1101/2023.08.07.552371

**Authors:** Andrew H. Buultjens, Ee Laine Tay, Aidan Yuen, N. Deborah Friedman, Timothy P. Stinear, Paul D.R. Johnson

## Abstract

Ross River Virus and Barmah Forest Virus infections (alphaviruses) have short incubation periods and are transmitted to humans by mosquitoes. *Mycobacterium ulcerans* infection (Buruli ulcer) has a much longer incubation period and its mode of transmission is contested. We studied the relationship between month of notification of alphavirus infections and Buruli ulcer in the temperate Australian state of Victoria over the six-year period, 2017-2022. Using *cross-correlation*, a signal processing technique, we found that a five-month temporal shift in month of Buruli ulcer notification provided optimal alignment with month of alphavirus notification. This closely matches the previously determined 5-month Buruli ulcer incubation period. Inferred transmission of both conditions showed coordinated maxima in summer and autumn and coordinated minima in winter and spring. The close alignment in season of transmission of alphavirus infection and Buruli ulcer in Victoria supports mosquitoes as the primary local vector of *M. ulcerans*.
