## Supplementary material for "Season of transmission of Ross River/Barmah Forest Virus and *Mycobacterium ulcerans* closely align in southeastern Australia, supporting mosquitoes as the vector of Buruli ulcer": (Table S1)

### Sheet: Sheet1
month year	Buruli notified	RRV BFV notified	Buruli Adjusted	RRV BFV adjusted
Aug-16			14
Sep-16			13
Oct-16			9
Nov-16			7
Dec-16			11	542
Jan-17	14	542	21	751
Feb-17	13	751	27	395
Mar-17	9	395	36	128
Apr-17	7	128	35	78
May-17	11	78	55	23
Jun-17	21	23	30	11
Jul-17	27	11	19	15
Aug-17	36	15	16	4
Sep-17	35	4	10	7
Oct-17	55	7	3	15
Nov-17	30	15	12	15
Dec-17	19	15	22	20
Jan-18	16	20	33	17
Feb-18	10	17	51	11
Mar-18	3	11	50	16
Apr-18	12	16	55	16
May-18	22	16	47	13
Jun-18	33	13	26	9
Jul-18	51	9	15	5
Aug-18	50	5	22	5
Sep-18	55	5	10	12
Oct-18	47	12	6	9
Nov-18	26	9	5	4
Dec-18	15	4	16	23
Jan-19	22	23	27	21
Feb-19	10	21	32	15
Mar-19	6	15	45	12
Apr-19	5	12	35	14
May-19	16	14	49	16
Jun-19	27	16	28	16
Jul-19	32	16	24	15
Aug-19	45	15	8	8
Sep-19	35	8	4	11
Oct-19	49	11	6	4
Nov-19	28	4	4	5
Dec-19	24	5	12	5
Jan-20	8	5	14	5
Feb-20	4	5	26	9
Mar-20	6	9	24	15
Apr-20	4	15	35	21
May-20	12	21	31	21
Jun-20	14	21	31	6
Jul-20	26	6	22	2
Aug-20	24	2	15	0
Sep-20	35	0	7	5
Oct-20	31	5	13	8
Nov-20	31	8	11	68
Dec-20	22	68	25	243
Jan-21	15	243	25	249
Feb-21	7	249	39	123
Mar-21	13	123	23	92
Apr-21	11	92	38	52
May-21	25	52	30	18
Jun-21	25	18	43	14
Jul-21	39	14	17	10
Aug-21	23	10	19	7
Sep-21	38	7	4	5
Oct-21	30	5	8	3
Nov-21	43	3	8	7
Dec-21	17	7	11	69
Jan-22	19	69	17	218
Feb-22	4	218	35	161
Mar-22	8	161	55	50
Apr-22	8	50	54	22
May-22	11	22	56	9
Jun-22	17	9	49	3
Jul-22	35	3	26	4
Aug-22	55	4		5
Sep-22	54	5		2
Oct-22	56	2		16
Nov-22	49	16		11
Dec-22	26	11
